# A case of mycobacteriosis associated with *Mycobacterium pseudoshottsii* in aquarium-reared fish in Japan

**DOI:** 10.1101/2022.07.14.500145

**Authors:** Takeshi Komine, Ihara Hyogo, Ono Kentaro, Mitsumi Yoshida, Yuma Sugimoto, Mari Inohana, Hanako Fukano, Osamu Kurata, Shinpei Wada

## Abstract

In 2019, several aquarium-reared fish died at a sea life park in Japan. Necropsy revealed micronodules on the spleen in the dotted gizzard shad (*Konosirus punctatus*). Seven of 16 fish exhibited microscopic multifocal granulomas associated with acid-fast bacilli in the spleen, kidney, liver, alimentary tract, mesentery, gills, and/or heart. Bacterial cultures yielded isolates from the dotted gizzard shad and a Japanese sardine (*Sardinops melanostictus*). Microbiological examination, multilocus sequence typing analysis, and variable number of tandem repeats analysis with a newly proposed 6-loci set revealed the isolates as *Mycobacterium pseudoshottsii*. To our knowledge, this is the first isolation of *M. pseudoshottsii* from aquarium-reared fish.
