## Supplemental Table 1 for "A case of mycobacteriosis associated with *Mycobacterium pseudoshottsii* in aquarium-reared fish in Japan"

### Sheet: Supplemental table 1 
Supplemental Table 1. Sample data and examination results
Fish ID	Sampling/ death date	Species	ZNa	Sequencing (tissue)b	Isolated strain
1907-f4b	7/10/2019	White croaker (Argyrosomus argentatus)	-	NE	-
1907-f5	7/10/2019	Japanese butterfish (Psenopsis anomala)	-	NE	-
1907-f6	7/10/2019	Japanese butterfish (Psenopsis anomala)	-	NE	-
1907-f7	7/10/2019	Japanese sardine (Sardinops melanostictus)	-	NE	-
1907-f8	7/10/2019	Japanese sardine (Sardinops melanostictus)	-	NE	-
1907-f9	7/10/2019	Japanese sardine (Sardinops melanostictus)	-	NE	-
1907-f10	7/10/2019	Japanese sardine (Sardinops melanostictus)	+	-	NJB1907-Z4c
1907-f11	7/10/2019	Dotted gizzard shad (Konosirus punctatus)	-	-	-
1907-f12	7/10/2019	Dotted gizzard shad (Konosirus punctatus)	-	-	-
1907-f13	7/10/2019	Dotted gizzard shad (Konosirus punctatus)	-	-	-
1907-f14	7/24/2019	Marbled sole (Pleuronectes yokohamae)	+	-	-
1907-f15	7/24/2019	Dotted gizzard shad (Konosirus punctatus)	-	-	-
1907-f16	2019	Dotted gizzard shad (Konosirus punctatus)	+	+	-
1907-f17	2019	Dotted gizzard shad (Konosirus punctatus)	+	-	-
1907-f18	2019	Dotted gizzard shad (Konosirus punctatus)	+	-	-
1907-f19	2019	Dotted gizzard shad (Konosirus punctatus)	+	+	NJB1907-f19c, NJB1907-f19b
a)+: Granulomas with acid-fast bacilli were observed via Ziehl-Neelsen staining.
b)+: Mycobacterial genes were detected from tissue-extracted DNA.
c) Used for the examinations as the representative strains.
NE: not examined.
