## Supplemental Table 2 for "A case of mycobacteriosis associated with *Mycobacterium pseudoshottsii* in aquarium-reared fish in Japan"

### Sheet: Supplemental table 2　
Supplemental Table 2. Primer sets used
Region	Sequence (5'-3')		Reference
	Forward	Reverse
MIRU 5	CCCTGTCCATCCCTACCAGTT	GGCAAGGTGATCGCGTCA	Stragier et al. (2005)
MIRU 9	GCCGAAGCCTTGTTGGACG	GGTTTCCCGCAGCATCTCG	Stragier et al. (2005)
Locus 6	GACCGTCATGTCGTTCGATCCTAGT	GACATCGAAGAGGTGTGCCGTCT	Ablordey et al. (2005)
Locus 8	CGGATGACGTCGGAACTCTGA	GGACGCGGTAGCACGTTTTGT	Ablordey et al. (2005)
Locus 16	CCAACGCTCCCCCAACCAT	GCTCACAGGCCTTCGCTCAGA	Ablordey et al. (2005)
V4	ATCCAGTCAGGAATGTCGGC	AGGCCAAGTGGTTCTGGTTC	this study
