## Supplemental Table 3 for "A case of mycobacteriosis associated with *Mycobacterium pseudoshottsii* in aquarium-reared fish in Japan"

### Sheet: Supplemental table ３
Supplemental Table 3. Variable number of tandem repeat (VNTR) profiles obtained from Mycobacterium spp.
No.	Strain	MIRU			Locus				V4	Accession no.b)
		5	9		6	8	16
1	Mycobacterium marinum ATCC BAA535 (= M)a)	3	1		5	2	3		2	CP000854.1
2	M. marinum MMA1	3	2		3	2	7		2	CP058277.1
3	M. marinum JCM 17638 (= ATCC927)a)	3	2		3	4	4		4	AP018496.1
4	M. liflandii 128FXT	2	2		2	1	1		2	CP003899.1
5	NJB1907-Z4	2	2		3	1	1		3
6	NJB1907-f19	2	2		3	1	1		3
7	M. pseudoshottsii JCM 15466	2	2		4	1	1		3	AP018410.1
8	M. shottsii JCM 12657	2	1		1	1	2		1	AP022572.1
9	M. ulcerans subsp. shinshuense ATCC 33728	1	1		2	3	1		3	AP017624.1
10	M. ulcerans SGL03	1	1		1	3	1		2	LR135168.1
a) Profiles were obtained using in vitro and in silico methods, which were concordant with themselves.
b) Genomic data used for in silico PCR.
